# Microsatellite Density Landscapes Illustrate Short Tandem Repeats Aggregation in The Complete Reference Human Genome

**DOI:** 10.1101/2022.04.16.487617

**Authors:** Yun Xia, Douyue Li, Tingyi Chen, Saichao Pan, Hanrou Huang, Wenxiang Zhang, Yulin Liang, Yongzhuo Fu, Zhuli Peng, Hongxi Zhang, Liang Zhang, Shan Peng, Ruixue Shi, Xingxin He, Siqian Zhou, Weili Jiao, Xiangyan Zhao, Xiaolong Wu, Lan Zhou, Jingyu Zhou, Qingjian Ouyang, You Tian, Xiaoping Jiang, Yi Zhou, Shiying Tang, Junxiong Shen, Kazusato Ohshima, Zhongyang Tan

## Abstract

**Background:** Microsatellites are increasingly realized to have biological significance in human genome and health in past decades, the assembled complete reference sequence of human genome T2T-CHM13 brought great help for a comprehensive study of short tandem repeats in the human genome.

**Results:** Microsatellites density landscapes of all 24 chromosomes were built here for the first complete reference sequence of human genome T2T-CHM13. These landscapes showed that short tandem repeats (STRs) are prone to aggregate characteristically to form a large number of STRs density peaks. We classified 8,823 High Microsatellites Density Peaks (HMDPs), 35,257 Middle Microsatellites Density Peaks (MMDPs) and 199, 649 Low Microsatellites Density Peaks (LMDPs) on the 24 chromosomes; and also classified the motif types of every microsatellites density peak. These STRs density aggregation peaks are mainly composing of a single motif, and AT is the most dominant motif, followed by AATGG and CCATT motifs. And 514 genomic regions were characterized by microsatellite density feature in the full T2T-CHM13 genome.

**Conclusions:** These landscape maps exhibited that microsatellites aggregate in many genomic positions to form a large number of microsatellite density peaks with composing of mainly single motif type in the complete reference genome, indicating that the local microsatellites density varies enormously along the every chromosome of T2T-CHM13.
