## Supplementary material for "Microsatellite Density Landscapes Illustrate Short Tandem Repeats Aggregation in The Complete Reference Human Genome": Table1

### Sheet: Sheet1
	Table 1. Statistic of microsatellite density landscape information on the human genome T2T-CHM13.
	Table 1-a. The assembly information and microsatellite statistics of T2T-CHM13v2.0 and GRCh38.p14.
	Genome		Assembled size (bp)		Sequenced size (bp)		Gap number		Gap size (bp)		Microsatellite number		Microsatellite size (bp)		Microsatellite Relative Density (bp/Kbp)
	CHM13		3117275501		3117275501		0		0		22198470		183133984		58.75
	GRCh38		3088269832		2937639396		783		150630436		19672293		151222113		51.48
	Table1-b. The list of microsatellites density peaks in T2T-CHM13v2.0 and GRCh38.p14.
	Chr No.	HMDPs			MMDPs			LMDPs			Chr No.	HMDPs			MMDPs			LMDPs
		CHM13	GRCh38		CHM13	GRCh38		CHM13	GRCh38			CHM13	GRCh38		CHM13	GRCh38		CHM13	GRCh38
	01	305	199		2703	1968		16891	14086		13	587	100		1682	825		7098	5976
	02	357	294		2015	1972		14802	14395		14	342	83		1205	728		6005	5405
	03	231	180		1475	1404		11798	11624		15	507	67		2638	637		7772	4968
	04	234	230		1955	1579		11889	11421		16	130	105		1000	989		7688	5509
	05	258	198		1455	1372		10580	10572		17	135	89		880	786		5771	5681
	06	200	158		1379	1365		10172	10128		18	125	91		643	645		4429	4420
	07	249	197		1581	1506		10002	9978		19	127	105		1046	956		5102	4869
	08	188	156		1291	1313		8481	8352		20	184	75		806	650		3691	3753
	09	237	121		1058	997		7239	7199		21	449	87		1088	505		3009	2392
	10	208	167		1328	1203		8226	8143		22	378	99		1039	462		3074	2403
	11	191	143		1125	1060		7581	7706		X	313	276		1673	1648		9465	9470
	12	191	155		1215	1203		8470	8433		Y	2697	105		3977	537		10414	1965
											Total	8823	3480		36257	26310		199649	178848
	Table 1-c. The motif types of HMDP in T2T-CHM13v2.0.
	Main Motif Type (MMT) class
	di-MMT subclass				tri-MMT subclass			tetra-MMT subclass							penta-MMT subclass							hexa-MMT subclass			mono-MMT subclass
	MMT a	sub-MMT b			MMT	num c		MMT	num		MMT	num			MMT	sub-MMT			MMT	num		MMT	num		MMT	num
	(AT)n 5063	[AT]nh	4828		(GGT)n	64		(CTTT)n	215		(GGCT)n	6			(AATGG)n 386	[AATGG]nh	331		(AAAAT)n	4		(CCCTAA)n	26		(G)n	8
		[AT]nm	188		(ACC)n	56		(AAAG)n	130		(AGCC)n	3				[AATGG]nm	50		(ATTTT)n	2		(TTAGGG)n	25		(C)n	6
		[AT]nl	47		(AGG)n	39		(ATCC)n	69		(ACTC)n	3				[AATGG]nl	5		(ATATT)n	2		(CCCTCT)n	8		(T)n	1
	(CT)n 905	[CT]nh	748		(CCT)n	37		(GGAT)n	59		(GAGT)n	3			(CCATT)n 311	[CCATT]nh	252		(AATAT)n	1		(AGAGGG)n	4		3	15
		[CT]nm	95		(CTT)n	25		(AAGG)n	54		(ACCC)n	2				[CCATT]nm	56		(CCTCT)n	2		(ACCATC)n	1
		[CT]nl	62		(AAG)n	23		(CCTT)n	35		(GGGT)n	1				[CCATT]nl	3		(AGAGG)n	1		(GATGGT)n	1
	(AG)n 101	[AG]nh	77		(ATC)n	12		(AGGG)n	28		(ACCT)n	1							(AAAAG)n	1		(AGATAT)n	1		AG-MMT subclass
		[AG]nm	15		(GAT)n	12		(CCCT)n	27		(AGGT)n	1			MMT		num		(CTTTT)n	1		(GAGGGT)n	1		MMT	num
		[AG]nl	9		(CCG)n	3		(AGAT)n	16		(AATG)n	3			(ACTCC)n		10		(AGCCC)n	2		(ATAGGT)n	1		(AGnt)n	33
	(GT)n 443	[GT]nh	414		(CGG)n	2		(ATCT)n	10		(ATGT)n	3			(GGAGT)n		8		(ATCCT)n	2		(GGAGGT)n	1		1	33
		[GT]nm	15		(ACT)n	3					(CTGT)n	1			(AAAGG)n		8		(GGGAT)n	2		(CCATCT)n	1
		[GT]nl	14		(AGT)n	1					21	670			(CCTTT)n		5		(ACACC)n	1		(ATCTCT)n	1		TC-MMT subclass
	(AC)n 431	[AC]nh	394		(AGC)n	2									(AGGGG)n		8		(ATAGT)n	1		(GGATGT)n	1		MMT	num
		[AC]nm	25		(ATT)n	1									(CCCCT)n		4		(GCCCT)n	1		(CCCCCT)n	1		(TCnt)n	30
		[AC]nl	12		(GTT)n	1									(AAGGG)n		5		(CTGGT)n	1		14	73		1	30
	(CG)n 1	[CG]nh	1		15	281									(CCCTT)n		3		(GGTTT)n	1
		[CG]nm	0																26	773
		[CG]nl	0
	6d		6,944e					MMTs/HMDPs in MMT class: 87/8819 (mono-: 3/15, di-: 6/6944, tri-: 15/281, tetra-: 21/670, penta-: 26/773, hexa-: 14/73, AG-: 1/33, TC-: 1/30)
		Mix Motif Type (Mix) class
								Motif type			num
								Mix			4										HMDPs in Mix class: 4
												Total HMDPs: 8823 (HMDPs in MMT class: 8819 (h-: 7600, m-: 749, l-: 407, AG-: 33, TC-: 30); HMDPs in Mix class: 4)
	a-c: Main Motif Type (MMT), sub-Main Motif Type (sub-MMT), and HMDP number (num); d: MMT number in each subclass, e: HMDP number in each subclass. The brace represents the sub-MMT corresponding to MMT, Reverse complementary MMT in dotted box.
	Table 1-d. Genomic regions characterized by microsatellite density in T2T-CHM13v2.0.
	Region class	Region subclass	Region type		Region num	Corresponding annotation		Located chr			Region class	Region subclass	Region type		Region num	Corresponding annotation		Located chr
	V-*a (154)	HVMD-R (78)	b-HVMD-R		42	Broad GCR; (ct, censat, etc)*e		all chr			PC-*c (246)	tetra- (5)	ML(AAGG)n-cR		1	censat, ct		22
			m-HVMD-R		7	Medium GCR; (censat, ct, etc)		13,14,16,20,21,Y					L(AAGG)n-cR		1	censat		3
			s-HVMD-R		29	Short GCR; (ct, censat, etc)		2,9,12-15,21,22,Y					HML(AGCC)n-cR		2	censat		2
		MVMD-R	s-MVMD-R		37	Sparse GCR; (ct, censat, etc)		1-4,7,10,13-15,17,21,22,Y					HML(GGCT)n-cR		1	censat		2
		LVMD-R (39)	m-LVMD-R		1	bsat		22				penta- (158)	ML(AATGG)n-cR		44	hsat3		14,15,17,Y
			s-LVMD-R		38	Sparse GCR; (ct, censat, etc)		1,3,5-7,10,12-15,17,19,21,22					HML(AATGG)n-cR		39	hsat3, αSat (mon), hsat2, ct		1-3,7,10,13-15,17,20-22,Y
	E-*b (67)	EAMD-R (31)	m-EAMD-R		9	αSat (hor, dhor, mon), bsat, ct		1,5-7,10,12,13,16,19					HM(AATGG)n-cR		10	hsat3, ct		1,9,10,14,15,21,22
			s-EAMD-R		22	αSat (mon, hor, dhor), ct		3,6,7,14,15,19,21,22,Y					H(AATGG)n-cR		4	hsat3, censat; (p-TRR*f )		13,14,21,22
		EeLMD-R (36)	m-EeLMD-R		12	αSat (hor, dhor, mon), ct		2,4,8,9,11,14,15,17,18,20,22,X					HL(AATGG)n-cR		1	hsat3		7
			s-EeLMD-R		24	bsat, αSat (hor, mon), censat, ct		3-5,9,10,13-15,21,22,Y					HML(CCATT)n-cR		44	hsat3, αSat (mon, dhor), etc		1,2,4,7,9,10,13-15,21,22,Y
	PC-*c (246)	di- (70)	HML(CT#)n-cR		5	rRNA GCR; (ct, censat)		13,14,15,21,22					HM(CCATT)n-cR		10	hsat3		2,5,7,13,14,15,17,22,Y
			HML(AT)n-cR		53	hsat1B, hsat1A, hsat3, ct, bsat		13,14,15,21,22,Y					ML(CCATT)n-cR		4	hsat3		15,22,Y
			M(AT)n-cR		3	hsat1A		3,14,15					M(ACTCC)n-cR		1	hsat3		15
			ML(AT)n-cR		9	hsat1A, bsat		3,4,13,14,15,21,22					M(GGAGT)n-cR		1	hsat3		14
		tri- (13)	ML(ATC)n-cR		2	hsat2, ct		1,2			T-*d (47)	hexa- (47)	H(CCCTAA)n-R		16	p-TRR; (censat)		1-3,6,7,9-12,16,18-21,X,Y
			L(ATC)n-cR		5	hsat2		2,7,10					HM(CCCTAA)n-R		7	p-TRR; (censat)		4,5,8,14,15,17,22
			ML(GAT)n-cR		4	hsat2		1,2,17					H(TTAGGG)n-R		18	q-TRR*g; (censat)		1-7,11-14,17-19,21,22,X,Y
			L(GAT)n-cR		2	hsat2		7,16					HM(TTAGGG)n-R		6	q-TRR		8,9,10,15,16,20
												Total regions			514
	*a: Variable microsatellite density (V-) region class; *b: Even microsatellite density (E-) region class; *c: Peaks Cluster (PC-) region class; *d: Telomere repeat (T-) region class; *e: Gene Coding Region (GCR), Outside the parentheses were dominant annotations, inside the parentheses were secondary annotations; *f: Telomere Repeat Region in chromosome p-arm (p-TRR); *g: Telomere Repeat Region i…
